# Adaptive evolution of *Moniliophthora* PR-1 proteins towards its pathogenic lifestyle

**DOI:** 10.1101/2021.03.07.434232

**Authors:** Adrielle A. Vasconcelos, Juliana José, Paulo M. Tokimatu Filho, Antonio P. Camargo, Paulo J. P. L. Teixeira, Daniela P. T. Thomazella, Paula F. V. do Prado, Gabriel L. Fiorin, Juliana L. Costa, Antonio Figueira, Marcelo F. Carazzolle, Gonçalo A. G. Pereira, Renata M. Baroni

## Abstract

*Moniliophthora perniciosa* and *Moniliophthora roreri* are hemibiotrophic fungi that harbor a large number of Pathogenesis-Related 1 genes, many of which are induced in the biotrophic interaction with *Theobroma cacao.* Here, we provide evidence that the evolution of PR-1 in *Moniliophthora* was adaptive and potentially related to the emergence of the parasitic lifestyle in this genus. Phylogenetic analysis revealed conserved PR-1 genes, shared by many Agaricales saprotrophic species, that have diversified in new PR-1 genes putatively related to pathogenicity in *Moniliophthora*, as well as in recent specialization cases within both species. PR-1 families in *Moniliophthora* with higher evolutionary rates exhibit induced expression in the biotrophic interaction and positive selection clues, supporting the hypothesis that these proteins accumulated adaptive changes in response to host-pathogen arm race. Furthermore, we show that the highly diversified *MpPR-1* genes are not induced by two phytoalexins, suggesting detoxification might not be their main function as proposed before.
