## Supplementary File 1 for "Adaptive evolution of *Moniliophthora* PR-1 proteins towards its pathogenic lifestyle"

### Sheet: SupplementaryTable1
Species	Genome ID	Source
Moniliophthora perniciosa C-biotype	C-AC1	Plácido de Castro-AC, Brazil
Moniliophthora perniciosa C-biotype	C-AM1	São Paulo de Olivença-AM, Brazil
Moniliophthora perniciosa C-biotype	C-AM2	Tabatinga-AM, Brazil
Moniliophthora perniciosa C-biotype	C-BA1a	Ilhéus-BA, Brazil
Moniliophthora perniciosa C-biotype	C-BA1b	Strain derived from C-BA1a in laboratory
Moniliophthora perniciosa C-biotype	C-BA2	Itapebi-BA, Brazil
Moniliophthora perniciosa C-biotype	C-BA3	Itajuípe-BA, Brazil
Moniliophthora perniciosa C-biotype	C-PA1	Cametá-PA, Brazil
Moniliophthora perniciosa C-biotype	C-PA2	Medicilância-PA, Brazil
Moniliophthora perniciosa S-biotype	S-AM1	Manaus-AM, Brazil
Moniliophthora perniciosa S-biotype	S-AM2	Manaus-AM, Brazil
Moniliophthora perniciosa S-biotype	S-MG1	Viçosa-MG, Brazil
Moniliophthora perniciosa S-biotype	S-MG2	Viçosa-MG, Brazil
Moniliophthora perniciosa S-biotype	S-MG3	Viçosa-MG, Brazil
Moniliophthora perniciosa S-biotype	S-MG4	Tiradentes-MG, Brazil
Moniliophthora perniciosa S-biotype	S-MG5	Viçosa-MG, Brazil
Moniliophthora perniciosa L-biotype	L-EC1	Los Rios, Ecuador
Moniliophthora perniciosa L-biotype	L-EC2	San Carlos, Ecuador
Moniliophthora roreri	R-CO1	Urabá, Colombia
Moniliophthora roreri	R-CO2	Támesis, Colombia
Moniliophthora roreri	R-CO3	Urabá, Colombia
Moniliophthora roreri	R-CO4	Granada-Meta, Colombia
Armillaria mellea	Armme	Collins, Cassandra, et al. "Genomic and proteomic dissection of the ubiquitous plant pathogen, Armillaria mellea: toward a new infection model system." Journal of proteome research 12.6 (2013): 2552-2570.
Crinipellis campanella	Crica	Unknown
Omphalotus olearius	Ompol	Wawrzyn, Grayson T., et al. "Draft genome of Omphalotus olearius provides a predictive framework for sesquiterpenoid natural product biosynthesis in Basidiomycota." Chemistry & biology 19.6 (2012): 772-783.
Pleurotus ostreatus	Pleos	Alfaro, Manuel, et al. "Comparative and transcriptional analysis of the predicted secretome in the lignocellulose‐degrading basidiomycete fungus Pleurotus ostreatus." Environmental Microbiology 18.12 (2016): 4710-4726.
Laccaria bicolor	Lacbi	Martin, Francis, et al. "The genome of Laccaria bicolor provides insights into mycorrhizal symbiosis." Nature 452.7183 (2008): 88-92.
Hebeloma cylindrosporum	Hebcy	Kohler, Annegret, et al. "Convergent losses of decay mechanisms and rapid turnover of symbiosis genes in mycorrhizal mutualists." Nature genetics 47.4 (2015): 410-415.
Amanita muscaria Koide	Amamu	Kohler, Annegret, et al. "Convergent losses of decay mechanisms and rapid turnover of symbiosis genes in mycorrhizal mutualists." Nature genetics 47.4 (2015): 410-415.
Agaricus bisporus var bisporus	Agabi	Morin, Emmanuelle, et al. "Genome sequence of the button mushroom Agaricus bisporus reveals mechanisms governing adaptation to a humic-rich ecological niche." Proceedings of the National Academy of Sciences 109.43 (2012): 17501-17506.
Hypholoma sublateritium	Hypsu	Kohler, Annegret, et al. "Convergent losses of decay mechanisms and rapid turnover of symbiosis genes in mycorrhizal mutualists." Nature genetics 47.4 (2015): 410-415.
Gymnopus luxurians	Gymlu	Kohler, Annegret, et al. "Convergent losses of decay mechanisms and rapid turnover of symbiosis genes in mycorrhizal mutualists." Nature genetics 47.4 (2015): 410-415.
Marasmius fiardii	Marfi	Marasmius fiardii CBS PR-910 v1.0 (JGI Mycocosm)
Galerina marginata	Galma	Riley, Robert, et al. "Extensive sampling of basidiomycete genomes demonstrates inadequacy of the white-rot/brown-rot paradigm for wood decay fungi." Proceedings of the National Academy of Sciences 111.27 (2014): 9923-9928.
Volvariella volvacea	Volvo	Bao, Dapeng, et al. "Sequencing and comparative analysis of the straw mushroom (Volvariella volvacea) genome." PloS one 8.3 (2013): e58294.
Coprinopsis cinerea	Copci	Stajich, Jason E., et al. "Insights into evolution of multicellular fungi from the assembled chromosomes of the mushroom Coprinopsis cinerea (Coprinus cinereus)." Proceedings of the National Academy of Sciences 107.26 (2010): 11889-11894.
Fistulina hepatica	Fishe	Floudas, Dimitrios, et al. "Evolution of novel wood decay mechanisms in Agaricales revealed by the genome sequences of Fistulina hepatica and Cylindrobasidium torrendii." Fungal Genetics and Biology 76 (2015): 78-92.
Cylindrobasidium torrendii	Cylto	Floudas, Dimitrios, et al. "Evolution of novel wood decay mechanisms in Agaricales revealed by the genome sequences of Fistulina hepatica and Cylindrobasidium torrendii." Fungal Genetics and Biology 76 (2015): 78-92.
