## Supplementary File 2 for "Adaptive evolution of *Moniliophthora* PR-1 proteins towards its pathogenic lifestyle"

### Sheet: TPM values
Gene	Eugenol_5	Tomatin_1	Tomatin_2	Tomatin_3	Tomatin_4	Tomatin_5	Controle_1	Controle_2	Controle_3	Controle_4	Controle_5	Eugenol_1	Eugenol_2
MpPR-1a	454.793	390.697	366.049	415.545	396.648	265.88	374.378	457.678	368.75	419.488	445.802	383.68	415.649
MpPR-1b	189.035	173.23	159.18	164.215	191.018	67.6316	214.961	240.826	223.093	230.472	210.726	178.594	195.081
MpPR-1c	0.318998	0.146306	0.182269	0.35695	0	0	0	0.402299	0	0.396566	0.1689	0.544251	0.165316
MpPR-1d	9.3682	5.21705	4.81278	4.35082	4.68905	3.12755	6.15179	5.30214	6.24445	6.05125	6.18566	8.33143	8.81706
MpPR-1e	205.579	245.99	63.0829	36.6128	43.7597	63.9462	32.9509	61.2587	31.6101	8.12678	21.2206	247.659	236.356
MpPR-1f	2.15301	4.14967	1.23332	0.725139	0.80054	1.47165	6.49354	3.24346	5.95967	10.7657	6.83664	5.16173	3.12606
MpPR-1g	0.359024	0.218846	0.677607	0.802668	0.147778	0.277244	0.139843	0.300977	0.44753	0.294374	0.125346	0.404537	0.99872
MpPR-1h	7.11504	2.49399	3.60296	4.59333	5.32357	3.13561	7.99302	5.3564	6.57404	7.89049	5.89502	7.90048	6.36461
MpPR-1i	0.162777	1.34187	0.184897	0.546267	0.40259	0.661071	0.56959	0.819439	1.0178	0.402479	0.85544	1.10483	0.509289
MpPR-1j	1.83018	1.39739	1.38658	1.19023	1.13584	0.953884	0.881673	0.766089	1.71381	2.07713	1.44345	1.37896	1.26446
MpPR-1k	126.748	49.6049	54.0635	57.4557	63.3426	47.7558	90.317	57.5743	69.547	89.1852	88.3743	114.951	111.924

### Sheet: Eugenol vs Control
gene	baseMean	log2FoldChange	lfcSE	svalue	significative	up
MpPR-1e	399.632	2.66683	0.754791	4.08e-05	yes	eugenol
MpPR-1k	280.238	0.733923	0.139227	2.2e-07	yes	eugenol
MpPR-1d	187.736	0.69931	0.130368	1.64e-07	yes	eugenol
MpPR-1f	15.8247	-0.32367	0.408863	0.072561	no	control
MpPR-1g	3.15032	0.30905	0.491914	0.087829	no	eugenol
MpPR-1j	39.6056	0.203518	0.201157	0.076634	no	eugenol
MpPR-1a	1783.68	0.174444	0.130869	0.070224	no	eugenol
MpPR-1j	8.09927	0.123366	0.312659	0.141525	no	eugenol
MpPR-1c	1.12841	0.094949	0.384885	0.158264	no	eugenol
MpPR-1b	2297.42	-0.09086	0.093177	0.174852	no	control
MpPR-1i	3.8164	-0.03513	0.349933	0.195834	no	control

### Sheet: Tomatin vs Control
gene	baseMean	log2FoldChange	lfcSE	svalue	significative	up
MpPR-1e	399.632	1.39098	0.735699	0.005677	no	alpha-tomatin
MpPR-1f	15.8247	-1.35385	0.533057	0.001099	yes	control
MpPR-1h	39.6056	-0.47346	0.218551	0.006335	no	control
MpPR-1g	3.15032	0.392075	0.560426	0.065652	no	alpha-tomatin
MpPR-1k	280.238	-0.25689	0.130351	0.019672	no	control
MpPR-1b	2297.42	-0.16516	0.087071	0.045582	no	control
MpPR-1a	1783.68	0.140804	0.122757	0.08735	no	alpha-tomatin
MpPR-1d	187.736	-0.10726	0.123616	0.126662	no	control
MpPR-1j	8.09927	0.07598	0.345422	0.149425	no	alpha-tomatin
MpPR-1c	1.12841	0.012333	0.493328	0.174978	no	alpha-tomatin
MpPR-1i	3.8164	0.007398	0.428204	0.182998	no	alpha-tomatin
