## Supplementary File 3 for "Adaptive evolution of *Moniliophthora* PR-1 proteins towards its pathogenic lifestyle"

### Sheet: MpPR-1 expression in S-MG1 (TPM
Gene	T12h Infected	T12h Infected	T12h Infected	T12h Infected	T12h Infected	T24h Infected	T24h Infected	T24h Infected	T24h Infected	T24h Infected	T48h Infected	T48h Infected	T48h Infected	T48h Infected	T48h Infected	T5d Infected	T5d Infected	T5d Infected	T5d Infected	T5d Infected	T10d Infected	T10d Infected	T10d Infected	T10d Infected	T10d Infected	T20d Infected	T20d Infected	T20d Infected	T20d Infected	T20d Infected	T30d Infected	T30d Infected	T30d Infected	T30d Infected	T30d Infected
MpPR1-a	0	1271.73	0	1756.87	717.442	778.304	0	1753.18	1338.61	0	0	0	0	6614.43	0	0	0	0	0	0	0	1185.27	1035.23	349.004	0	0	808.887	0	477.767	0	431.136	0	666.01	0	817.286
MpPR-1b	963.599	1728.75	0	265.361	0	352.669	0	0	0	0	0	0	0	1498.58	0	0	0	0	0	0	0	0	117.272	0	632.255	217.131	274.895	0	216.488	0	97.6792	0	100.595	0	211.619
MpPR-1d	0	0	0	0	0	0	0	0	0	0	0	0	0	0	0	0	0	0	0	0	0	0	0	0	0	0	0	0	0	0	0	0	0	0	0
MpPR-1e	0	0	0	0	0	0	0	0	0	0	0	0	0	0	0	0	0	0	0	0	0	0	0	0	0	0	0	0	0	0	0	0	0	0	0
MpPR-1f	0	0	0	0	382.929	0	0	0	1428.94	0	0	7789.26	1305.64	0	0	0	0	0	0	23515.4	4482.57	2530.52	1933.91	2607.9	2978.97	2046.09	1726.95	1860.31	4080.07	2916.19	1725.87	0	2843.82	2058.49	1121.71
MpPR-1g	0	0	0	0	0	0	0	593.49	0	0	0	0	0	0	0	0	10072.2	0	14395	7457.21	8529.1	4012.4	7008.94	7561.3	11336.3	5190.86	8306.04	7079.32	6792.84	6011.09	7735.28	9198.63	8467.23	7833.48	6323.86
MpPR-1h	0	0	0	0	0	1101.02	0	620.028	0	0	0	0	0	0	0	8929.42	3507.54	0	2148.38	0	7425.4	2934.27	6956.23	5677.7	3947.74	4067.23	4100.33	4314.26	6420.72	4830.68	4955.43	2620.9	6176.39	4773.86	5450.47
MpPR-1i	0	0	0	0	0	0	0	0	0	0	0	0	0	0	0	0	0	0	0	0	0	0	0	0	0	0	101.99	0	0	0	0	0	0	0	0
MpPR-1j	0	0	0	0	0	635.798	0	0	0	0	2601.24	0	0	0	0	0	0	0	0	0	0	0	0	0	0	0	0	0	0	0	0	0	0	0	0
MpPR-1k	0	0	0	0	0	0	0	0	0	0	0	0	0	0	0	0	0	0	0	0	0	0	604.463	0	0	559.585	787.172	0	1673.79	2392.65	755.211	0	1209.84	0	1772.48
MpPR-1l	0	0	0	0	0	0	0	0	0	0	0	0	0	0	0	0	0	0	0	0	681.585	384.772	252.047	226.592	452.959	1244.45	306.351	565.729	775.48	221.707	349.896	1202.87	768.728	0	720.135

### Sheet: MpPR-1 expression in S-MG2 (TPM
Gene	T12h Infected	T12h Infected	T12h Infected	T12h Infected	T12h Infected	T24h Infected	T24h Infected	T24h Infected	T24h Infected	T24h Infected	T48h Infected	T48h Infected	T48h Infected	T48h Infected	T48h Infected	T5d Infected	T5d Infected	T5d Infected	T5d Infected	T5d Infected	T10d Infected	T10d Infected	T10d Infected	T10d Infected	T10d Infected	T20d Infected	T20d Infected	T20d Infected	T20d Infected	T20d Infected	T30d Infected	T30d Infected	T30d Infected	T30d Infected	T30d Infected
MpPR1-a	0	1396.05	0	1972.86	805.974	860.356	0	1937.96	1473.74	0	0	0	0	7439.95	0	0	0	0	0	0	0	1565.36	1342.57	453.898	0	0	1038.46	0	631.683	0	565.052	0	832.47	0	1072.84
MpPR-1b	1078.95	1897.75	0	297.984	0	389.849	0	0	0	0	0	0	0	1685.61	0	0	0	0	0	0	0	0	152.089	0	812.309	285.173	352.914	0	286.231	0	128.02	0	125.738	0	277.789
MpPR-1d	0	0	0	0	0	0	0	0	0	0	0	0	0	0	0	0	0	0	0	0	0	0	0	0	0	0	0	0	0	0	0	0	0	0	0
MpPR-1e	0	0	0	0	0	0	0	0	0	0	0	0	0	0	0	0	0	0	0	0	0	0	0	0	0	0	0	0	0	0	0	0	0	0	0
MpPR-1f	0	0	0	0	430.183	0	0	0	1573.19	0	0	9117.13	0	0	0	0	0	0	0	0	1416.46	1671	1074.88	1453.59	3827.32	671.819	923.784	2440.65	2022.94	1905.88	753.98	0	1382.34	1373.94	818.03
MpPR-1g	0	0	0	0	0	0	0	705.451	0	0	0	0	0	0	0	0	9633.02	0	8657.01	9775.3	5796.21	4558.55	7575.16	7930.87	11746.2	5956.42	7623.35	5825.91	4138.98	5199.31	8124.69	7994.59	7138.11	8433.35	6136.94
MpPR-1h	0	0	0	0	0	1227.07	0	690.995	0	0	0	0	0	0	0	0	4717.81	0	2826.54	0	7569.91	3348.85	8616.69	7120.99	5113.55	5385.57	5245.5	5706.53	7657.86	5729.36	6346.41	3356.04	7453.57	6424.86	6557.65
MpPR-1i	0	0	0	0	0	0	0	0	0	0	0	0	0	0	0	0	0	0	0	0	0	0	0	0	0	0	66.923	0	0	0	0	0	0	0	0
MpPR-1j	0	0	0	0	0	702.826	0	0	0	0	2938.57	0	0	0	0	0	0	0	0	0	0	0	0	0	0	0	0	0	0	0	0	0	0	0	0
MpPR-1k	0	0	0	0	0	0	0	0	0	0	0	0	0	0	0	0	0	0	0	0	0	0	783.92	0	0	734.943	909.524	0	2213.01	3127.44	824.824	0	1296.2	0	2326.72
MpPR-1l	0	0	0	0	0	0	0	0	0	0	0	0	0	0	0	0	0	0	0	0	833.51	0	316.256	285.12	563.045	988.326	326.159	0	991.993	280.378	399.31	1478.11	726.283	0	770.189
